# Public Cohort Analysis Identifies Thyroglobulin Variants as Hypothyroidism Risk Factors

**DOI:** 10.1101/2025.11.21.689591

**Authors:** Jake N Hermanson, Andrew D Hudson, Lars Plate

## Abstract

Hypothyroidism is a prevalent endocrine disorder characterized by insufficient thyroid hormone (T3T4) production. Thyroglobulin (Tg) serves as the prohormone for T3 and T4 production, with many variants of uncertain clinical significance due to genetic diversity in the Tg gene. We leveraged the large-scale *All of Us* biobank to investigate the disease association of prevalent yet undercharacterized Tg variants. We related variant presence to thyroid-stimulating hormone levels and levothyroxine (LT4) usage as proxies for thyroid function. This identified R152H, Q870H, A993T, P1012L, and P1494L variants linked to increased LT4 usage and decreased thyroid function, while the R320C variant was associated with decreased thyroid function. Molecular characterization in Fisher rat thyroid cells revealed decreased secretion efficiency of R152H, Q870H, and R320C variants. Affinity purification-mass spectrometry demonstrated that secretion-deficient variants showed higher engagement with the protein homeostasis network, indicating protein quality control defects as the pathophysiology mechanism. In contrast, secretion-competent A993T and P1494L variants showed elevated interactions with degradation and antigen-presentation pathways, suggesting an alternative pathophysiology possibly linked to Hashimoto’s disease, an autoimmune condition with overproduction of autoantibodies that target thyroid proteins. In support, participants carrying the A993T or P1494L variants had elevated anti-TPO antibody levels. We estimate ∼150,000 US individuals currently taking levothyroxine could benefit from precision medicine targeting these variants, with ∼100,000 carrying Q870H. Our findings highlight the power of combining large public biobank data with molecular characterization to understand Tg genotype-to-phenotype relationships. Q870H represents a candidate for molecular therapies to restore secretion, offering precision medicine beyond LT4 replacement therapy.

**Significance Statement:** Hypothyroidism affects millions of Americans who typically receive levothyroxine hormone replacement therapy, yet some patients continue experiencing symptoms despite treatment. Correlating genomic and health data from the large-cohort *All of Us* biobank identified specific variants in the thyroglobulin gene, which produces thyroid hormones, that contribute to thyroid dysfunction through distinct biological pathways. Molecular characterization and interactomics revealed that some variants impair hormone secretion due to protein misfolding, while others associate with immune presentation that may link to autoimmune thyroid disease. The Q870H variant emerged as a promising target for precision medicine, potentially benefiting ∼100,000 Americans currently taking levothyroxine. This research demonstrates how combining large-scale genomic data with molecular characterization can identify new therapeutic targets beyond standard hormone replacement therapy.
