## Supplementary material for "Public Cohort Analysis Identifies Thyroglobulin Variants as Hypothyroidism Risk Factors": Table S1

### Sheet: Sheet1
Mutation	Allele Count (Gnomad)
Q870H	7302
T1498M	4079
L2547Q	3086
L1063M	2592
N2616I	1294
P1012L	1144
R152H	1070
P1494L	1068
R320C	973
P745R	726
R1691C	696
R2585W	554
T1620M	547
A993T	522
G634R	485
V1460I	422
R2455H	395
S1139L	206
W1050L	200
T741M	171
R88W	150
I1931V	120
A2471S	94
A2234D	88
I444V	81
R1270C	70
C160S	67
R1008C	57
R32H	55
D1535G	55
R2185W	52
R896Q	48
R2044C	47
D1014H	45
R1023W	44
V1191A	43
Q1816R	31
T309A	30
G2375R	25
Y759C	24
S734T	23
A2713T	21
C1264R	17
Y2766N	16
P761S	14
P1674T	12
A1773D	10
R1008H	9
C1607F	9
R2336Q	9
G2341S	9
P392L	8
Q1525H	7
Q1644E	7
C2000W	7
I2394M	7
C1904G	5
C2006Y	4
R38K	3
Q101E	2
L267F	1
T728K	1
P865T	1
T1111R	1
S1466N	1
C1493Y	1
C1510F	1
C1897Y	1
C1996S	1
C2154Y	1
Q329P	0
T441I	0
Q780K	0
S990I	0
L1726F	0
R1829P	0
C183Y	0
C194G	0
C726Y	0
C1077R	0
C1281Y	0
C15467R	0
G323C	0
N2285D	0
G2319D	0
A2343P	0
W2365R	0
G2374V	0
W2685L	0
