## Supplementary material for "Public Cohort Analysis Identifies Thyroglobulin Variants as Hypothyroidism Risk Factors": Table S3

### Sheet: Sheet1
cluster	Protein.Info	WT	R152H	R320C	Q870H	A993T	C1264R	P1494L
1	Abcc3*D3ZF64	0	-0.0521899	-0.269131	0.246931	0.907422	0.213707	0.53342
1	Ahcyl1*D4A5X8	0	-0.06735	-0.120756	0.438276	1.1135	0.107276	0.256372
1	Babam1*Q5XIJ6	0	-0.0591235	-0.218421	0.190012	0.768464	-0.232555	-0.00118107
1	Bag6*Q6MG49	0	-0.00663333	0.251602	0.631096	1.15253	0.234223	0.334668
1	Carhsp1*Q9WU49	0	-0.0118195	0.597805	1.07587	1.6733	0.156536	1.15577
1	Dad1*P61805	0	-0.0874496	0.369429	0.133859	0.875602	0.13244	0.357312
1	Ddx47*G3V727	0	0.261354	0.527904	0.819494	1.45372	0.536742	0.75899
1	Dnajb1*D3ZUU5	0	0.107816	0.176512	0.71323	1.3978	0.41467	0.43527
1	Eif1a*Q6VV72	0	0.0951194	-0.127215	0.236143	1.36863	0.523788	0.467
1	Eif2b2*Q6IRS8	0	0.0368754	0.248546	0.33392	1.04038	0.285488	0.25861
1	Fnbp1l*Q2HWF0	0	-0.0819715	-0.280294	-0.0335387	0.988933	0.284139	0.274493
1	Gale*P18645	0	-0.41785	-0.0201206	0.385518	0.907778	0.0284749	0.472211
1	Hist1h2bl*D3ZLY9	0	-0.1308	-0.282734	0.0384327	0.538469	0.402365	0.806033
1	Inpp1*Q5RJK6	0	0.301622	-0.291015	0.0813922	0.843257	0.125813	0.0224657
1	Krt16*Q6IFU9	0	-0.125442	-0.18018	0.0258474	2.00893	-0.625078	1.48442
1	Lrp1*G3V928	0	-0.0115462	0.171128	0.175519	1.37478	0.585286	0.490762
1	Mccc2*Q5XIT9	0	0.11578	0.235633	0.300462	1.03001	0.406548	0.315467
1	Nop16*Q1RP77	0	-0.248485	-0.00769825	0.0509884	0.760567	0.338037	0.28885
1	Nudt2*Q6PEC0	0	0.136827	-0.0812666	0.414268	1.03053	0.144038	0.606726
1	Pnpt1*G3V6G7	0	-0.305085	-0.428377	0.290964	1.27496	-0.522545	0.155667
1	Ppme1*R9PXV9	0	0.032243	-0.0680118	-0.120435	0.882393	0.165878	-0.0836518
1	Psip1*F1SW39	0	-0.0425758	-0.0525058	0.918765	1.48965	-0.207023	0.0526762
1	Ptcd3*D3ZGM1	0	0.102223	0.00533061	0.499158	1.3039	0.123871	0.625878
1	RGD1563325*B2RZ08	0	-0.162857	0.0854596	0.448791	1.13015	0.0966726	0.54922
1	Scrn1*Q6AY84	0	-0.348787	-0.00975781	0.536921	1.15222	-0.596783	0.126151
1	Sgta*O70593	0	-0.147424	0.152613	0.44648	0.991404	0.0748491	0.365826
1	Sh3gl1*O35964	0	-0.149596	0.0573143	0.425205	0.99541	0.427006	0.211663
1	Snrnp40*D4A944	0	0.240453	-0.49346	0.0095826	1.24112	0.307116	-0.106197
1	Srrt*M0R7E6	0	0.160164	-0.270057	0.30522	0.978661	0.553522	-0.215169
1	Surf4*D4A1D8	0	-0.11895	-0.122405	-0.0157011	0.56972	-0.164887	0.269701
1	Trip11*D4ABD7	0	-0.0387031	-0.265317	0.179763	1.12284	0.146537	-0.106305
1	Twf2*B0BMY7	0	-0.148139	0.292726	0.0299561	0.857932	0.281197	-0.0455091
1	Ubxn4*Q5HZY0	0	-0.0655575	0.020448	0.172689	1.01679	0.444634	0.131311
1	Xrcc5*G3V817	0	0.047009	-0.136861	0.200088	0.957476	0.194468	-0.179506
1	Ybx3*F1MA18	0	0.0531933	-0.124051	0.550496	1.34047	0.297276	0.556568
2	Ctsl*P07154	0	0.142385	0.718765	0.261801	1.05196	0.827213	0.660263
2	LOC100910017*D3ZX87	0	-0.0211795	-0.0119048	0.11522	0.656946	0.892213	1.43696
2	LOC100910678*D3ZZW2	0	-0.419487	-0.353139	0.0216777	1.00159	1.43389	0.822045
2	Lmf2*A1L1J9	0	0.327393	0.291474	0.320144	0.715891	0.658538	0.634446
2	RGD1562402*D3ZF07	0	0.120784	0.242024	0.329531	1.00529	1.6103	2.23593
2	RGD1565183*D3ZJD3	0	0.098424	0.0884118	0.224506	0.576297	0.746537	0.742711
2	Reep5*B2RZ37	0	0.582441	0.432645	0.507856	1.00589	0.854156	0.439852
2	Rpl26*P12749	0	0.290638	0.246737	0.417181	0.806025	1.26437	1.77397
2	Rpl29*P25886	0	0.137779	-0.36308	-0.104573	0.811929	1.02089	1.17903
2	Rps24*P62850	0	0.230263	0.130783	0.446764	1.01543	1.29788	1.46383
2	Rps26*P62856	0	0.37772	0.144388	0.349998	0.71032	1.05444	1.21064
2	Rps8*P62243	0	-0.0106555	-0.195329	0.0178713	0.471247	0.966263	1.10397
3	Aldh1a1*P51647	0	-0.862896	0.0393358	0.424426	-0.0989795	-0.442246	-0.320257
3	App*P08592	0	-0.908094	-0.475092	0.236277	0.314423	-0.189232	0.166371
3	Atp5o*Q06647	0	-0.779271	-0.598447	-0.307205	-0.364651	-0.389561	-0.537096
3	Hexa*Q641X3	0	-1.05603	-0.403956	-0.298631	-0.714497	-0.355434	-0.291209
3	Sept11*B3GNI6	0	-0.887615	-0.6583	-0.394688	-0.501985	-0.524454	-1.00527
3	Stxbp3*Q99PV2	0	-0.584835	-0.1916	-0.200259	-0.219202	-0.470441	-0.429338
3	Thbs1*M0R979	0	-0.421345	0.373279	-0.282161	-0.524625	-0.448849	0.228996
4	B4galnt3*F1M021	0	0.0653185	0.368632	-0.186487	-0.168604	0.633161	0.177419
4	Ces1f*F1LLV6	0	0.261788	0.748206	0.482651	0.219983	0.322129	0.699988
4	Ces2c*G3V9D8	0	0.169792	0.214508	0.152911	0.161173	0.809395	0.323435
4	Chid1*A0JPQ9	0	0.254725	0.550874	0.101231	0.131454	0.689336	0.543731
4	Chmp5*Q4QQV8	0	0.14383	0.132562	-0.0279726	0.235668	0.672384	0.244056
4	Clptm1*B2RYF6	0	0.048708	0.435311	-0.187127	0.679334	0.605792	-0.089123
4	Clptm1l*D4A416	0	0.128111	0.225898	-0.214342	0.439458	0.312084	0.387687
4	Cnpy2*A0JN30	0	0.180084	0.782529	0.216668	0.142387	0.658201	0.584652
4	Cnpy4*B1WC84	0	0.060172	0.320643	-0.0258282	-0.00460702	0.730597	0.219245
4	Csde1*P18395	0	0.0551023	0.108084	0.127493	0.315791	0.0506049	0.297218
4	Ctps1*B1WC02	0	-0.00604113	-0.0968006	0.0588031	0.399108	0.3257	-0.113937
4	Ddost*F1LM69	0	-0.0476728	0.294599	0.0530652	0.0214038	0.350822	0.363721
4	Drg2*D3ZDC1	0	0.16498	0.0286446	0.183896	0.336385	0.239653	0.0828269
4	Epb4.1l5*D3ZK45	0	-0.133544	-0.0541983	0.135621	0.127467	0.221895	0.136389
4	Erap1*Q4KMA8	0	-0.0203336	0.370057	0.140962	0.0518644	0.419537	0.363796
4	Fkbp8*Q3B7U9	0	0.317701	0.446953	0.124643	0.48553	0.898949	0.0842043
4	Fubp3*G3V829	0	-0.0367829	0.123319	-0.0720913	-0.187536	0.611526	-0.37408
4	Gcn1l1*F1LRI5	0	0.0135314	0.182532	0.248632	0.269024	0.487455	0.228576
4	Gmds*Q3MHS7	0	-0.211798	-0.115157	-0.0850451	0.250222	0.0318742	0.0217538
4	Hsph1*Q66HA8	0	-0.130106	-0.101347	0.0537717	0.153983	0.674458	-0.03467
4	Ikbip*Q5EAJ6	0	-0.469086	-0.0194196	-0.0217319	0.342352	-0.1083	0.340775
4	Ikbip*Q5EAJ6-2	0	0.0846914	0.460473	-0.0674619	0.140524	1.08895	0.20246
4	Impad1*Q7TPJ5	0	0.12738	0.323196	-0.0924387	0.403198	0.181353	-0.299734
4	Kdelc2*Q566E5	0	0.0593341	0.418992	-0.0140935	-0.177462	0.569821	0.177748
4	Krt79*F1M1D0	0	-0.222082	-0.112065	-0.0968792	0.491914	0.64293	-0.255645
4	LOC100359600*M0R7I0	0	0.0415996	0.0863647	-0.0415759	0.594787	0.499115	0.108294
4	LOC501282*M0R3V4	0	-0.272183	0.58511	0.0676259	-0.0534727	0.767036	0.263591
4	LOC687068*M0RBY5	0	-0.140701	0.0452549	-0.351306	-0.238133	0.669309	-0.29797
4	Larp1*F1M062	0	-0.0768449	-0.0736441	-0.102969	0.0758594	0.311197	-0.249979
4	Mesdc2*Q5U2R7	0	-0.11436	0.448409	-0.329686	-0.392949	0.580637	0.0261357
4	NA*D4A0X4	0	0.121147	0.144326	-0.0548853	0.135174	0.690532	-0.239525
4	Pdia5*Q5I0H9	0	0.449766	0.73369	-0.130211	0.064515	0.767232	0.319651
4	Pelo*Q5XIP1	0	0.140774	0.0496284	-0.0170268	0.368564	0.427473	0.167038
4	Pofut2*D3ZUN5	0	0.264693	0.427115	0.455187	0.390503	0.468436	0.21699
4	Rpl18a*P62718	0	-0.00538501	-0.29601	0.0823963	0.49707	0.537829	0.575309
4	Rpl5*P09895	0	-0.162848	-0.21285	0.023305	0.327997	0.309484	0.373586
4	Rras2*Q5BJU0	0	0.0873247	0.113922	-0.315747	0.00073712	0.221275	0.0013239
4	Sdf2*D4A4H5	0	-0.0378387	0.377419	0.160169	0.0802944	0.496752	0.28733
4	Serpinh1*Q5RJR9	0	-0.266716	0.143072	-0.725324	-0.514749	0.441396	-0.139799
4	Skp1*Q6PEC4	0	0.286655	0.268094	-0.0739351	0.119237	0.734498	-0.00233514
4	Sqstm1*O08623	0	0.163313	-0.455204	-0.0921801	0.22146	0.699121	-0.382917
4	Srsf5*Q09167	0	0.312388	0.223376	0.254447	0.588583	0.341845	0.107968
4	Tas1r2*R9PY10	0	0.151824	0.504134	0.178161	0.131258	0.609472	0.389673
4	Tm9sf3*D3ZUD8	0	0.06343	0.212414	0.0426966	-0.20117	0.359539	0.278153
4	Ttc27*D3ZTG2	0	0.33445	0.100559	0.181076	0.581914	0.870363	0.236777
4	Xpnpep1*O54975	0	0.131645	0.370449	0.0416079	-0.213037	0.448007	-0.172631
5	Calr*P18418	0	0.929782	1.1777	0.260407	0.0513684	2.19012	0.704912
5	Canx*P35565	0	0.71051	0.446097	0.194177	0.0761129	1.26904	0.278688
5	Cnpy3*G3V828	0	0.459585	0.746137	0.0543893	0.313837	1.04241	0.354084
5	Creld2*Q4G063	0	0.886892	1.25184	0.283982	0.0480707	2.04257	0.646403
5	Dnajb11*Q6TUG0	0	0.516137	0.790515	0.111526	0.0315071	1.32193	0.462626
5	Dnajc10*Q498R3	0	0.443669	0.734968	0.0822355	0.0329176	1.25356	0.464322
5	Dnajc3*Q9R0T3	0	0.717617	0.758943	0.160593	0.131086	1.54081	0.500472
5	Erlec1*D3ZF97	0	0.55996	0.825173	0.223375	0.229551	1.2773	0.453334
5	Erp29*P52555	0	0.159543	0.98037	0.281258	0.239838	0.841641	0.426052
5	Fbxo2*G3V774	0	0.192533	0.623768	-0.121205	-0.0879476	1.22966	0.00279826
5	Fkbp2*D3ZZR9	0	0.47952	1.04769	0.248978	0.129021	1.62428	0.381791
5	Ganab*D3ZAN3	0	0.364587	0.696477	0.202973	0.154531	0.8917	0.442918
5	Hsp90b1*Q66HD0	0	0.883598	1.16399	0.14404	-0.066261	1.8047	0.500717
5	Hspa1a*Q07439	0	0.786909	0.61789	0.336006	0.97106	1.81269	0.292399
5	Hspa1l*P55063	0	1.11418	0.977857	0.522399	-0.0825125	1.8416	0.700778
5	Hspa5*P06761	0	1.29871	1.06409	0.379987	0.132034	2.0656	0.659479
5	Hyou1*F1LN18	0	0.943973	0.783662	0.185485	-0.0275965	1.57479	0.471952
5	Manf*P0C5H9	0	0.71788	0.965175	0.190367	0.0264306	1.54118	0.643062
5	Minpp1*G3V7H2	0	0.592804	0.650318	0.195866	0.420575	1.27925	0.418548
5	NA*Q6AYA6	0	0.856867	0.875775	0.267222	0.317408	1.62018	-0.21685
5	Os9*Q5RKH6	0	0.210379	0.537804	-0.129007	-0.162684	1.33645	0.272966
5	P4hb*P04785	0	0.34388	0.724225	0.143476	0.00726499	1.36123	0.634177
5	Pdia3*P11598	0	0.752077	1.05945	0.174238	0.0147119	2.01001	0.515777
5	Pdia4*G3V6T7	0	0.604718	1.28117	0.079678	-0.178691	1.65832	0.358728
5	Pdia6*Q63081	0	0.859348	1.15817	0.135196	-0.0916329	1.81862	0.475637
5	Ppib*P24368	0	0.543385	0.244702	-0.0193655	0.368901	1.31473	0.123189
5	Prkcsh*B1WC34	0	0.36272	0.794386	0.184132	0.0679774	1.01869	0.480423
5	Sdf2l1*D4A9Y0	0	0.668552	1.0118	0.0922547	-0.171044	1.43343	0.476983
5	Sel1l*G3V9D3	0	0.577074	0.778138	0.107037	0.143804	1.88081	0.448164
5	Sep15*Q923V8	0	0.599899	0.487135	0.0630168	0.0301106	1.07987	0.339406
5	TG*P01266	0	0.61505	0.768135	0.143422	0.094582	1.29813	0.0160345
5	Txndc5*D3ZZC1	0	0.187792	0.763	-0.0134981	-0.099662	0.952379	0.361649
5	Uggt1*Q9JLA3	0	0.750142	0.731398	0.227406	0.140564	1.28066	0.421365
