## Supplementary material for "Public Cohort Analysis Identifies Thyroglobulin Variants as Hypothyroidism Risk Factors": Table S4

### Sheet: Sheet1
	Mutation	Forward Primer	Reverse Primer
	R152H	GTATGGGACCcacCAGCTGGGGA	ACCTCCATCCCCTCTGCG
	R320C	TCCAAGCTGCtgcCGAAATGGCG	ACATAGGGGTGACCAAAGCTGG
	Q870H	CCTCTTCTGGcatATCTTAAATGGC	TAGGGCTCCAGGAGGATA
	A993T	GAGTGATTACaccATTCGCCTGG	CCACGCAGAAACTGCTCC
	P1012L	CCGCTTTTCCctgGACGACTCGG	CGTCTCTGATAGAAGCTTAAGGTAGACTG
	L1063M	CCCTGGCTCAatgACTGCCCGCT	ATGAACCCTCCTTTCTCATCTACACACCAG
	P1494L	TGTCCCATGTcttGTGGGCAGAAC	CAGGCCAAGCTCCCTGCC
	T1498M	TGTGGGCAGAatgACCATTTCTG	GGACATGGGACACAGGCC
	D1767del	CCCTCTGAAGCCTGGGCT	CATCCAGTCTTTGACATTACAAAGCAG
	N2616I	TGCTCCTGAAatcTACGGCCATG	TGGTACATGAAGACGTTTCC
